# Tissue transcriptomics of endomyocardial biopsies reveals widespread molecular perturbations independent of leukocyte-rich foci in human myocarditis

**DOI:** 10.1101/2025.07.11.664335

**Authors:** Charles D. Cohen, Jiali H. He, Kevin C. Bermea, Sylvie T. Rousseau, Adam Luo, Obialunanma V. Ebenebe, Kelly Casella, Emanuele Palescandolo, Kory J. Lavine, Eugene Shenderov, Marc K. Halushka, Luigi Adamo

## Abstract

**Background:** Myocarditis is an inflammatory disease of the myocardium, classically defined and graded by histologic criteria that emphasize immune infiltrates and focal cardiomyocyte injury. The broader transcriptional landscape and intercellular signaling networks underlying human myocarditis, particularly among non-immune cells, remain poorly understood.

**Methods:** We performed integrated spatial transcriptomic profiling of 38 endomyocardial biopsy (EMBx) specimens using two complementary platforms: 10X Visium FFPE and GeoMx Digital Spatial Profiling (DSP). The cohort included cases of histologically confirmed myocarditis, borderline myocarditis, and controls. For 10X Visium, data was refined by excluding leukocyte-enriched spots and enriching for cardiomyocyte-specific regions based on canonical marker expression. For GeoMx, immunohistochemistry-guided segmentation enabled targeted transcriptomic analysis of disparate cardiac cellular compartments. Differential gene expression was analyzed independently for each platform and subsequently integrated. These results were further leveraged to infer molecular interaction networks and ligand–receptor relationships in myocarditis relative to controls.

**Results:** Both platforms revealed widespread gene expression changes consistent with immune activation in myocarditis and borderline myocarditis, particularly within cardiomyocyte-enriched regions. These included upregulation of *HLA-A*, *HLA-DQA1*, *B2M*, and *CD74* in myocarditis, consistent with activation of major histocompatibility complex (MHC) class I and II related pathways. Molecular interaction analysis identified *STAT1* and *ISG15* as likely central immune signaling nodes. Ligand–receptor inference highlighted *HLA-A*, *HLA-E*, and *HLA-DQA1* as key receptor hubs interacting with immune ligands such as *IFNG*, *CD8A*, and several members of the (NK) killer-cell immunoglobulin-like receptor (KIR) family.

**Conclusions:** Our findings demonstrate that human myocarditis is characterized by widespread transcriptional dysregulation beyond immune cell foci, including upregulation of genes typically associated with professional antigen-presenting cells in cardiomyocytes. These insights extend our current understanding of myocarditis pathophysiology and suggest new opportunities for its diagnosis and therapeutic targeting.
