## Supplementary material for "Tissue transcriptomics of endomyocardial biopsies reveals widespread molecular perturbations independent of leukocyte-rich foci in human myocarditis": Cohen_etal_2025_Clinical_Myocarditis_Supplemental tables: Supplementary Table 2 - QC readouts.xlsx

### Sheet: QC_ambient_MT_gene_list
Genes
MT-ND1
MT-ND2
MT-CO2
MT-ATP6
MT-CO3
MT-ND3
MT-ND4L
MT-ND4
MT-ND5
MT-ND6
MT-CYB
COX6A2
COX7A1
CYC1
ETFB
NDUFA4
NDUFAB1
NDUFB10
NDUFB9
NDUFS2
NDUFV1
SDHB
UQCR10
UQCRC1
ATP1A3
ATP5F1A
ATP5MC1
IDH2
OGDH
PDHA1
ACAT1
ECH1
SLC25A4
ACADVL
DECR1
ISCU
ACO2
AIFM1
ATP1B1
ATP5F1B
ATP5F1C
ATP5F1D
ATP5F1E
ATP5MC2
ATP5MC3
ATP5ME
ATP5MF
ATP5MG
ATP5PB
ATP5PF
ATPAF1
CACNA1C
CACNB2
CALM2
CALM3
CAMK2B
CAMK2D
CAPN2
CAPNS1
CHP1
COX10
COX11
COX4I1
COX5B
COX6C
COX7A2
COX7A2L
COX7B
COX7C
CREBBP
CYB5A
DLAT
DLD
DMAC2L
DNM1L
FIS1
GPX3
GPX4
GSTK1
HSD17B10
HSF1
MAOA
MAOB
MAP3K5
MFN2
MGST2
MGST3
NCSTN
NDUFA1
NDUFA10
NDUFA11
NDUFA12
NDUFA13
NDUFA2
NDUFA3
NDUFA5
NDUFA6
NDUFA7
NDUFA8
NDUFA9
NDUFAF1
NDUFB1
NDUFB11
NDUFB2
NDUFB3
NDUFB4
NDUFB5
NDUFB6
NDUFB7
NDUFB8
NDUFS1
NDUFS3
NDUFS4
NDUFS5
NDUFS7
NDUFS8
NDUFV2
NDUFV3
OPA1
PDHB
PDHX
PIK3R1
PINK1
PPARGC1A
PPIF
PPP3CB
PRDX6
PRKAA2
PRKAB2
PRKACA
PRKAG1
PRKAG2
PRKAR1A
RHOT1
SAMM50
SDHA
SIRT3
SOD1
SOD2
TOMM20
TOMM7
TOMM70
UQCR11
UQCRB
UQCRC2
UQCRFS1
UQCRH
UQCRQ
VDAC1
VDAC2
VDAC3
COQ10A
ETFA
ETFDH
NDUFC1
NDUFC2
TRAP1
ACAD8
ACADSB
AFG3L2
ALAS1
ALDH2
BDH1
CHCHD2
CLPP
CLPX
DBT
ECI1
FH
HADH
HSPA9
IARS2
IDH3A
LDHD
LONP1
MDH2
ME2
MICU2
OXCT1
PCCB
PDK1
PMPCA
SMDT1
SPG7
SUCLG2
TIMM17A
TIMM22
CHCHD10
CHCHD3
CMC2
CMC4
COA4
FXN
IDH3G
PAM16
PITRM1
PMPCB
SLC25A12
TIMM13
TIMM17B
TIMM21
TIMM23
TIMM44
TIMM50
TIMM8B
TOMM6
ACAA2
ACADM
ACADS
ACOT11
ACOT13
DBI
ECHS1
HADHA
HADHB
MECR
MMUT
PCCA
ACSS2
ESRRA
MEF2D
NCOR1
PERM1
PPARA
SIRT5
SMARCD3
ADRA1A
ADRB1
AKAP1
CFLAR
DNM2
MAPK1
PPM1L
PPP2CA
PPP2R3A
PPP2R3B
PPP2R5C
PPP2R5D
PTPA
S1PR1
VEGFA
VEGFB
MICU1
DELE1
EIF2S1
PHB2
STOML2
FASTK
FASTKD2
GRSF1
LRPPRC
SLIRP
TBRG4
ACSL1
CPT1B
CPT2
SLC27A6
GLRX5
DAP3
ERAL1
GADD45GIP1
GFM1
GFM2
MTIF2
MTIF3
OXA1L
TSFM
TUFM
CUL3
LRRC41
NAXE

### Sheet: Genes for immune removal
Gene
PTPRC
Ms4a1
CD79a
CD79b
CD3
CD4
CD8
CD68
CD11b
CD14

### Sheet: Genes for CM enrichment
Gene
TNNT2
MYH6
MYH7
ACTC1
TTN
MYL2
MYL3
CSRP3
NKX2-5
GATA4
