## Supplementary material for "Tissue transcriptomics of endomyocardial biopsies reveals widespread molecular perturbations independent of leukocyte-rich foci in human myocarditis": Cohen_etal_2025_Clinical_Myocarditis_Supplemental tables: Supplementary Table 10 - Overlaping genes from GeoMx-Visium.xlsx

### Sheet: ALL_DEG_GeoMx_vs_FindAllMarkers
Gene	GeoMx_log2FC	GeoMx_Pval	GeoMx_adjPval	FindAllMarkers_log2FC	FindAllMarkers_adjPval
B2M	-1.47408	2.36291e-05	0.00802907	2.35629	0
C15orf48	-0.58618	6.61854e-05	0.0126232	2.80748	2.34724e-61
C1QC	-0.942289	0.00034097	0.0341837	2.84037	0
CD74	-1.63157	1.46161e-07	0.000334094	2.62823	0
HLA-A	-1.43556	8.30772e-08	0.000237372	4.93517	8.75231e-180
HLA-C	-0.914	1.20259e-05	0.00549776	2.65948	8.83531e-114
HLA-DQA1	-1.00885	0.000243141	0.0280047	4.54777	1.97998e-160
HLA-E	-1.25962	3.93479e-05	0.00956823	2.35701	1.19412e-123
IFI30	-0.863144	0.00034457	0.0342443	4.61463	0
PGAM2	0.902788	0.000178022	0.0254327	-2.29205	0
PLAAT4	-0.777459	7.31367e-05	0.0134819	4.21733	0
PSMB8	-0.690419	0.000649786	0.048329	2.36364	2.168e-227
TRAF3IP3	-0.650841	3.53271e-05	0.00925911	2.56765	4.77595e-142
UBE2L6	-0.679834	0.000392137	0.0361431	2.54095	2.61861e-259

### Sheet: CMsOnly GeoMx_vs_FindAllMarkers
Gene	GeoMx_log2FC	GeoMx_Pval	GeoMx_adjPval	FindAllMarkers_log2FC	FindAllMarkers_adjPval
B2M	-1.71865	1.53e-06	0.00129424	1.25645	5.25167e-106
CD74	-1.43292	1.69e-06	0.00129424	1.23691	8.93087e-29
HLA-A	-1.55789	3.59e-06	0.0021869	3.17703	1.31089e-16
HLA-E	-1.44932	1.73e-05	0.00481852	1.09586	4.04388e-14
LDHB	1.32509	8.73e-07	0.00110889	-1.21738	2.71961e-82
MSS51	-0.901008	0.000594153	0.037107	1.35049	1.68287e-06
MYZAP	1.02857	0.000611574	0.0375789	-1.33558	6.60071e-86
PGAM2	1.37361	3.8e-07	0.000660232	-1.90458	5.36121e-128
PTGDS	1.19361	0.000243192	0.0233482	-1.436	1.18646e-289
UBE2L6	-0.863722	0.000331176	0.0272303	1.56215	0.000522985
